# SRSF3 is oncogenic in breast but tumor-suppressive in liver by differential regulation of gene expression

**DOI:** 10.1101/2025.03.14.643315

**Authors:** Lulu Yu, Masahiko Ajiro, Alexei Lobanov, Maggie Cam, Vladimir Majerciak, Baktiar Karim, Deanna Gotte, Chu-Xia Deng, Douglas R. Lowy, Nicholas J.G Webster, Zhi-Ming Zheng

**Author notes:** Co-first authors (Lulu Yu, Masahiko Ajiro). Division of Cancer RNA Research, National Cancer Center Research Institute, Tokyo 104-0045, Japan. Correspondence: Zhi-Ming Zheng.

## Abstract

SRSF3 (SRp20) is an essential splicing factor. We discovered Srsf3 plays an oncogenic role in breast cancer and Srsf3 knockout (KO) in mammary glands delays the development of breast cancer in an Erbb2 mouse model. In contrast, Srsf3 is tumor-suppressive in mouse liver tissues. Srsf3 KO in hepatocytes enhances DEN-induced liver cancer and disrupts the sex disparity in DEN-induced liver cancer. Comparing to Srsf3 WT liver cancer, Srsf3 KO significantly increases Sox4, E2f1, Trpv4, Trim6, and Myc expression, but does not so in Erbb2 breast cancer. Srsf3 KO inhibits expression of Mfsd4a and Eif4a2 in breast cancer but enhances Mfsd4a and Eif4a2 expression in liver cancer. Moreover, Srsf3 KO suppresses the expression of ERα and Foxa genes to reduce Lifr and Egfr but induce Myc expression and promote liver cancer in female mice. Together, our data highlight a new functional paradigm of SRSF3 at its physiological level in tissue context-dependent gene regulation.
