## Supplemental table S3 for "SRSF3 is oncogenic in breast but tumor-suppressive in liver by differential regulation of gene expression"

### Sheet: Breast-NanoString results
Table S3 NanoString analysis of Srsf3 KO/WT breast cancer tissues and liver cancer tissues at terminal tumor stage and at 6 months
	Terminal stage-Tumor								Midterm-6 months
Gene symbol	KO-1	KO-2	KO-3	KO-4	WT-1	WT-2	WT-3	WT-4	KO-5	KO-6	KO-7	KO-8	WT-5	WT-6	WT-7	WT-8
a	903.3	325.57	887.11	423.67	1.5	3.88	1.12	1	398.11	150.22	345.97	303.43	1.88	1	1.28	1
Atp1a2	1983.65	2527.79	1882.96	923.37	403.64	139.39	20.65	21.33	677.41	763.75	562.27	849.57	261.1	812.79	443.31	286.01
Arnt2	176.56	178.64	210.28	252.5	23.48	144.19	4.94	121.69	8.93	12.92	4.37	10.78	30.03	79.3	10.69	24.63
Notch4	111.56	145.4	60.86	63.85	39.95	32.71	17.28	22.31	104.24	64.41	69.38	83.75	36.83	42.17	45.25	33.64
Egr2	76.46	57.94	70.56	67.53	14.5	36.56	6.06	29.13	18.2	23.65	16.19	26.91	68.87	16.09	22.21	40.65
Slc27a6	112.86	73.69	105.29	71.21	14.5	40.4	8.31	23.28	14.23	21.5	17.37	18.46	23.24	8.06	24.77	14.61
Fam212b	184.36	141.91	416.24	190.85	57.91	126.89	36.36	52.51	76.44	59.05	83.56	77.61	84.4	56.22	61.89	53.67
Aspg	10.15	2.85	6.75	22.44	5.52	3.88	1.12	1	1.32	1.12	3.18	6.17	7.7	1	4.29	11.61
Stbd1	203.86	200.5	329.01	272.75	114.78	109.59	58.8	48.61	32.76	18.29	123.75	109.1	57.22	116.43	46.53	27.63
Espn	214.26	98.18	77.02	217.54	10.01	28.87	13.92	119.74	2.32	1.12	5.55	3.1	5.76	147.53	5.57	8.61
Dbn1	92.06	119.17	92.36	98.82	41.44	46.17	7.18	38.87	93.65	71.92	74.1	65.32	81.49	27.12	92.61	37.65
Reep1	11.45	3.72	12.4	24.28	1.5	3.88	3.82	2.82	4.96	5.42	24.46	10.01	5.76	2.04	9.41	1
Hbegf	431.37	450.64	972.72	558.03	110.29	154.76	41.97	344.8	47.32	18.29	35.1	37.66	28.09	232.82	29.89	31.64
Steap3	1100.91	789.1	676.31	547.91	218.05	407.51	48.7	275.63	607.25	957.89	919.24	605.31	650.41	227.8	742.82	334.08
Ak4	627.68	208.37	337.89	288.39	35.46	144.19	61.04	185.02	16.88	7.56	24.46	23.07	36.83	193.69	50.37	29.64
Plppr3	89.46	82.43	148.9	197.29	16	45.21	35.23	41.79	151.9	243.53	208.85	178.23	212.55	89.33	230.84	148.81
Gpc6	361.17	357.93	417.85	567.23	171.65	182.63	57.68	164.56	427.23	359.38	613.1	518.51	540.7	171.61	800.41	408.18
Pcbp4	675.79	570.46	535.77	576.43	155.19	314.29	155.29	165.53	165.13	214.57	311.69	250.43	200.9	254.9	228.28	134.79
Ahnak2	123.26	189.13	107.71	112.63	110.29	73.08	53.19	108.05	457.67	423.73	632.01	413.27	276.63	51.2	578.98	235.94
Ctif	32.26	36.08	28.56	42.69	21.99	25.99	24.01	22.31	57.91	71.92	76.47	79.91	46.54	21.1	42.69	29.64
Mfsd4a	197.36	88.56	60.86	47.29	839.17	262.4	3500.1	1065.8	28.79	19.36	54.01	31.52	259.15	895.07	79.81	410.19
Cd7	2.35	1.97	5.94	15.08	84.85	30.79	52.07	24.26	14.23	10.78	20.91	44.58	103.82	23.11	105.41	335.08
Iigp1	210.36	50.95	270.86	250.66	6081.99	3452	6855.01	2601.31	387.52	513.83	514.99	871.08	1660.09	2170.41	1737.33	1544.83
Xcl1	3.65	2.85	3.52	12.32	59.4	47.13	107.05	42.77	6.29	10.78	6.73	14.62	47.51	43.18	51.65	67.69
Gzmb	3.65	1	1	4.96	42.94	19.26	34.11	28.15	22.17	4.34	7.91	8.47	20.33	20.1	26.05	4.6
B2m	10612.2	8511.75	13288.9	17562.5	180979	109447	219143	111685	57815.6	56064.4	37093.3	56859.4	65817.7	109821	59482.9	62918.8
Slc16a9	7.55	8.97	12.4	16.92	48.93	75	160.9	107.07	28.79	50.46	44.55	38.43	49.45	40.17	54.21	81.71
Frmpd1os	1.3	1.1	10.79	3.12	78.86	15.41	100.31	48.61	1.32	2.2	4.37	7.71	11.59	18.09	27.33	13.61
H2-K1	2035.65	1408.31	1818.35	3243.33	30624.3	16979.2	19252.5	8505.64	7294.67	7327.06	5861.2	8372.55	12510.3	12512.5	11911.5	11746.6
Gbp7	27.06	23.84	15.63	29.8	179.14	101.91	94.7	100.25	73.8	82.64	91.83	143.66	140.71	69.27	221.88	129.78
Enpp4	41.36	34.33	78.63	252.5	361.73	190.32	247.3	422.75	457.67	519.2	582.37	559.22	507.69	69.27	548.27	524.35
Insl6	124.56	101.67	156.17	97.9	722.43	494	1234.7	644.89	56.59	80.5	56.37	65.32	291.19	374.3	102.85	168.84
Irgm1	1363.52	686.78	1026.84	1467.24	6619.29	5299.07	6289.5	4770.13	672.12	759.46	682.84	1000.89	1616.4	2514.58	1405.82	1609.93
Fam3c	1969.35	1424.93	3008.04	3197.32	11636.1	7313.36	8940.89	14215.1	954.07	1065.15	1096.54	940.21	3929.93	3094.55	3035.18	3163.18
Stat2	322.17	179.51	195.74	233.18	1184.9	1042.74	1155.03	1069.69	387.52	510.61	355.42	474.72	547.5	731.52	561.07	578.43
Cox7a1	125.86	169.02	168.28	200.05	288.39	1007.18	329.21	442.24	611.22	213.5	1797.47	1918.02	357.21	237.84	379.31	1298.47
Vipr1	86.86	150.65	168.28	53.73	450.03	336.39	688.26	390.6	16.88	15.07	30.37	28.45	259.15	458.59	115.65	270.99
Arrdc4	326.07	448.89	424.31	381.34	1354.02	991.81	2780.87	1816.02	541.07	514.91	583.55	618.36	1367.86	1187.06	1281.67	1162.28
Il18bp	177.86	135.78	174.75	181.65	753.86	464.21	521.08	582.54	121.45	181.32	187.58	196.66	261.1	266.94	351.16	343.09
Casp7	255.87	218.87	206.24	271.83	722.43	545.89	997.95	668.28	432.52	413.01	332.96	327.25	613.51	561.94	595.62	578.43

### Sheet: Liver-NanoString results
	Terminal stage-Tumor								Midterm-6 months
gene symbol	KO-1	KO-2	KO-3	KO-4	WT-1	WT-2	WT-3	WT-4	KO-5	KO-6	KO-7	KO-8	WT-5	WT-6	WT-7	WT-8
Obscn	209.6	179.78	148.3	63.85	1.35	1.1	1	1	1.01	44.04	2.14	1.49	1.19	1.54	1.5	2.31
Ggt1	1985.07	345.11	830.39	214.2	14.14	2.71	5.39	1.41	14.02	154.19	27.02	1.49	1.63	10.06	2.16	5.49
Mfsd4a	232.19	478.29	1215.24	191.72	3.35	1.1	1	1	2.86	48.02	6.12	1.49	1.19	1.54	2.16	7.79
Slc7a11	4324.55	6673.46	2699.47	3559.97	3.35	9.32	4.77	65.93	17.07	479.35	43.94	21.38	1.19	1.54	1.5	2.31
Ceacam18	70.95	85.63	252.79	13.47	1.35	1.1	1	1	1.01	6.88	1	1.97	1.19	1.54	1.5	2.31
Amn	294.93	307.6	120.4	181.65	4.7	9.32	14.8	1	4.89	20.15	7.12	24.36	5.19	3.92	1.5	2.31
Cbr3	8196.08	5352.38	6213.08	8436.42	387.46	32.42	77.53	7.77	142.91	852.29	163.37	82.58	31.3	108.32	32.25	83.94
Gsta1	17562.8	56692.6	76121.8	54806.8	5872.76	390.05	553.01	413.95	1650.96	8966.67	1255.14	1553.06	794.3	1365.77	1369.67	1870.01
Heph	353.27	524.21	1945.35	916.37	39.74	1.1	21.07	19.58	28.23	144.9	46.93	37.8	12.31	17.73	15.7	7.79
Crygn	37.08	45.07	107.42	137.47	1.35	1.1	1	1	84.05	62.62	48.92	31.83	24.18	45.37	15.7	30.87
Nyx	60.29	270.86	137.92	87.1	6.05	6.02	1.63	2.32	14.02	5.55	7.12	9.43	12.31	5.45	12.69	12.41
Coro6	217.13	823.48	524.07	514.13	38.39	4.91	9.78	9.59	3.88	113.05	16.08	6.45	6.38	13.13	9.68	5.49
Gnai1	740.36	2077.21	592.21	771.44	51.87	10.42	24.84	35.03	369.22	622.69	380.33	188.58	128.6	541.29	372.25	293.93
Serpinb1a	1016.41	2098.65	1052.99	3924.23	62.65	132.56	9.16	17.77	242.36	618.71	182.28	191.56	222.34	174.34	254.9	347.01
Cachd1	559.68	880.89	160.63	515.68	15.48	8.22	9.78	5.04	63.75	77.22	47.92	18.39	25.36	19.27	21.72	33.18
Sox4	755.42	727.81	366.36	196.37	99.04	39.03	131.48	116.81	129.72	156.85	79.77	134.83	38.41	34.62	42.78	37.79
E2f1	57.78	130.03	66.53	99.5	31.66	32.42	28.6	43.21	52.59	62.62	31	34.81	34.85	54.58	68.35	60.87
Trpv4	114.87	68.8	67.83	50.67	19.53	1.61	10.41	3.23	9.96	5.55	5.13	7.94	1.63	5.45	3.66	3.18
Trim6	45.86	55.78	45.76	64.62	10.09	1.1	10.41	27.76	34.32	13.51	44.94	3.46	22.99	36.16	45.79	28.56
Slc12a2	89.78	72.62	80.16	66.17	8.74	18.12	22.33	57.75	59.69	61.29	63.85	73.63	69.27	62.26	78.88	79.33
Nol3	79.11	101.71	58.09	42.92	11.44	17.02	2.88	1	7.94	13.51	7.12	7.94	6.38	3.92	15.7	5.49
Ahnak2	175.1	1115.87	224.24	92.52	35.7	37.93	22.96	17.77	19.1	26.78	27.02	21.38	11.12	6.99	9.68	17.02
Prom2	3.83	15.98	19.16	8.82	1175.89	295.42	611.35	291.28	1.01	1.57	3.14	1.97	4	8.52	39.77	28.56
Adgrf1	1.94	1.44	1	1	143.52	655.24	238.74	336.71	14.02	28.11	48.92	94.53	14.68	13.13	12.69	10.1
Mep1b	5.71	19.81	21.1	16.57	51.87	314.12	506.59	96.82	6.92	13.51	4.13	37.8	1.19	3.92	8.18	3.18
Akr1c18	35.19	60.38	393.62	26.64	9642.38	14813.9	8789.22	4348.57	20.11	44.04	25.03	1194.77	82.32	208.12	521.18	261.63
Kif5c	4.45	23.64	2.93	6.49	1090.98	1504.74	714.85	86.83	1.01	5.55	1.15	28.84	6.38	10.06	23.22	23.95
Cacna1b	3.2	2.97	10.72	4.94	353.77	807.1	338.48	25.03	1.85	6.88	3.14	79.6	11.12	14.66	11.19	12.41
Sidt1	5.08	5.27	4.23	3.39	92.3	519.9	101.37	45.03	10.98	1.57	2.14	1.49	4	6.99	1.5	2.31
Tspan8	45.23	30.52	268.37	66.17	18148	5236.16	7423.63	716.55	133.78	200.64	144.46	724.52	70.45	182.02	236.85	287.01
Cyp4a31	5.08	15.22	36.03	17.34	481.8	3911.29	556.77	159.52	22.14	33.42	74.79	30.33	45.53	33.09	84.9	67.79
Gldn	84.76	86.4	1	4.17	1546.51	774.09	1915.47	349.44	8.95	26.78	57.88	360.26	8.75	31.55	68.35	53.95
Miox	1.32	1	58.09	1	378.02	179.88	381.76	161.34	1.85	12.18	1.15	158.72	1.19	8.52	29.24	5.49
Pde6c	184.51	7.56	17.21	4.94	301.2	1455.23	900.52	207.68	2.86	26.78	25.03	22.87	14.68	8.52	20.21	17.02
Mirg	8.22	16.75	6.83	15.02	55.92	557.31	154.69	514.82	17.07	24.13	24.04	39.29	19.43	8.52	14.19	14.72
Cyp2b9	1	77.98	26.29	1596.84	3224.45	3578.97	2336.37	613.86	97.24	225.86	62.85	197.53	891.6	472.2	1330.56	1720.01
Klk1b4	1	2.97	45.76	18.12	493.93	119.36	604.45	75.92	34.32	46.69	23.04	90.05	49.09	85.29	93.93	100.1
Esr1	11.35	23.64	237.86	180.87	496.63	451.67	598.8	376.7	236.27	154.19	310.66	257.25	420.51	307.92	414.37	439.31
Errfi1	2138.78	2421.65	3771.59	5242.55	17005.1	12317.1	14380.8	5409.01	15010.3	10346.9	23109.4	17246.1	23017.5	20427.2	26526.5	23314.3
Egfr	146.24	668.11	1065.97	595.51	4647.66	4416.37	2220.32	3549.83	9520.03	5445.66	14611.2	17022.1	10178.2	11632.7	8888.76	9395.01
Cxcl11	50.25	31.29	14.61	25.09	182.6	300.92	151.55	174.97	108.4	59.96	64.84	106.47	98.93	83.75	92.42	143.94
Zbp1	227.17	339.75	208.66	458.33	1219.01	1051.38	470.21	1290.84	1078.59	151.54	252.94	237.84	141.65	238.82	181.18	201.63
Fgl2	99.19	130.03	134.68	191.72	396.89	950.15	707.32	184.06	310.36	53.33	86.74	145.28	62.15	76.08	74.37	65.48
