## Supplemental table S6 for "SRSF3 is oncogenic in breast but tumor-suppressive in liver by differential regulation of gene expression"

### Sheet: Sheet1
Table S6. DNA oligoes used in the study
Mouse (mm10)
Gene	Name	Sequence (5'-3')	Genome positon (mm10)	orientation
Srsf3	oMA 223	ACGGTGGTGGTCCGCCATTT	chr17:29032660-29032679	Forward
	oMA 414	ACGAGACAGAGACCTTTCTC	chr17:29041249-29041230	Backward
Slain2	oLLY56	AGACGCAGTCTTCCAAACCTAT	chr5:72958157-72958178	Forward
	oLLY57	TGCTTCCTCGTCTCCGTCAGTT	chr5:72976220-72976199	Backward
Fam221a	oLLY52	TACTTCTTCTCCACAGCCACTAG	chr6:49383042-49383064	Forward
	oLLY53	TGTGCTACCCAATAGACATCTT	chr6:49389091-49389070	Backward
Ralgapa1	oLLY63	ACCGACGCAGCTTCATGGACAT	chr12:55604146-55604167	Forward
	oLLY61	CTATGAGGAGAGAGCACGGTA	chr12:55612758-55612738	Backward
Mynn	oLLY85	ATTCACACCACTGTGAGCACCT	chr3:30603542-30603563	Forward
	oLLY86	TGAGTCCGTGGAGACTTCTGAT	chr3:30607256-30607235	Backward
Depdc5	oLLY81	AGAACAAGGACTCCCTAGAGGA	chr5:32933968-32933989	Forward
	oLLY82	TGTCCATGTCTGCTTCTGGGA	chr5:32937703-32937683	Backward
Srsf5	oLLY89	TGCAACGTCCGAGCTGCTAAGT	chr12:80945510-80945531	Forward
	oLLY90	TCCACATCTTTCTCCCTCGCT	chr12:80946656-80946636	Backward
Yip2	oLLY71	AATCAGAGGGCCCTCAGGCA	chr9:21589322-21589341	Forward
	oLLY72	AGCCACTGCCTCTGGACCATGT	chr9:21589747-21589726	Backward
Tmem161b	oLLY83	GGGCCCTGTTTCAAAACTTACT	chr13:84283985-84284006	Forward
	oLLY84	AGGGACACTCTCTCTACCCA	chr13:84286796-84286777	Backward
Srsf1	oLLY67	TGAGGCAGGTGATGTATGTTA	chr11:88049089-88049109	Forward
	oLLY68	TGCTACGGCTTCTGCTACGACT	chr11:88049511-88049490	Backward
Arap1	oLLY122	GATGAAGTTCCGTGAAGACCG	chr7:101404311-101404331	Forward
	oLLY123	ACCCAGGTAGACTTTGAGGCT	chr7:101408100-101408080	Backward
Pabpc4	oLLY442	GACATCTGGCTCCAACTGGT	chr4:123295256-123295275	Forward
	oLLY443	GGACACTGGAGGCGTACTTG	chr4:123296025-123296006	Backward
Clip1	oLLY132	CGAGCTCCGAAGTGTTCCTT	chr5:123630937-123630956	Forward
	oLLY133	AAGAGCCCGATTTCTGAAGAT	chr5:123638985-123638965	Backward
Hcfc1r1	oLLY152	AGCCGTAATGATCCTGCAACA	chr17:23673976-23673996	Forward
	oLLY153	GGGCTTCGGGAAAAGTCACA	chr17:23674662-23674643	Backward
Tgfb2	oLLY156	TAAAGCAGTAGGCAGCATCCAA	chr1:186630611-186630632	Forward
	oLLY157	CTGTACCTTCGTGCCGTCTAA	chr1:186632528-186632508	Backward
Nprl3	oLLY128	GGGTGCCCAACAAACCGTA	chr11:32255467-32255485	Forward
	oLLY129	TGTCAACAACACTGGCGAAC	chr11:32263072-32263053	Backward
Zfp512b	oLLY158	GTCTTCCGGGTAACCACGTT	chr2:181588436-181588455	Forward
	oLLY159	TCGCTCCAAGAAGCAAGAGG	chr2:181588767-181588748	Backward
Arv1	oLLY148	CCTGCCAGAAACCAGTAGACA	chr8:124725260-124725280	Forward
	oLLY149	AAGTCCCACTCCTTGGCGTA	chr8:124728453-124728434	Backward
Kin	oLLY144	GAACTTCTGAGGCGACGCTTT	chr2:10090135-10090155	Forward
	oLLY145	TCTCTGCCCAGCCACTTGGT	chr2:10090361-10090342	Backward
Eif4a2	oMA 424	GTGGGATTGACGTGCAACAA	chr16:23111821-23111840	Forward
	oMA 425	GGTCAGCCACATTCATGGGC	chr16:23113303-23113284	Backward
Gapdh	oMA 1	ATGTTCCAGTATGACTCCAC	chr6:125163330-25163311	Forward
	oMA 2	TGACAATCTTGAGTGAGTTG	chr6:125162926-125162945	Backward
Human (hg38)
Gene	Name	Sequence (5'-3')	Genome positon (mm10)	orientation
EIF4A2	oLLY427	GCTCGCGGGATTGATGTGCAA	chr3:186787803-186787823	Forward
	oMA 425	GGTCAGCCACATTCATGGGC	chr3:186789261-186789242	Backward
